# Comparison of analytical methods for rapid & reliable quantification of plant-based carbohydrates for the quintessential bioenergy educator

**DOI:** 10.1101/2020.05.21.106468

**Authors:** Shishir P. S. Chundawat

**Affiliations:** Department of Chemical and Biochemical Engineering, Rutgers The State University of New Jersey, Busch Campus, 98 Brett Road, Engineering Building Wing C, Room C150A, Piscataway, NJ 08854

**Keywords:** *Audience-specific* (General public, High school, First-year undergraduate), *domain-specific* (Analytical chemistry, chemical engineering, interdisciplinary, laboratory instruction, polymer chemistry), *pedagogy-specific* (Collaborative learning, hands-on learning, inquiry-based learning, problem solving), *topic-specific* (Agricultural chemistry, bioanalytical chemistry, calibration, carbohydrates, enzymes, green chemistry, kinetics, plant chemistry, quantitative analysis, spectroscopy, undergraduate research)

## Abstract

Biochemical conversion of plant-based insoluble carbohydrate polymers, such as starch from corn grains or cellulose-hemicellulose from corn stover, into soluble fermentable sugars (e.g., glucose and xylose) for bioenergy production has seen tremendous research activity and commercial-scale biorefineries deployment over the last three decades, particularly in regions around the world that have a dominant agricultural-based economy. Therefore, educators in schools and universities have developed various hands-on experimental activities to engage the general public and students either in outreach events or lab/classroom-based settings to instruct students on various inter-disciplinary concepts relevant to bioenergy and biochemicals production. One of the limitations of most available protocols is the lack of systematic and comprehensive comparison of educator-friendly analytical tools and protocols for quantitative analysis of water-soluble carbohydrates commonly encountered in a biorefinery backdrop during the biochemical conversion of lignocellulosic biomass to biofuels/biochemicals. Here, we systematically compare and validate findings from four leading analytical approaches for detection and quantification of lignocellulosic biomass derived soluble carbohydrates. We compare these assay methods based on the overall ease of use, detection accuracy/sensitivity, commercial availability, analytical cost per assay run, and suitability for use by instructors in biorefining specific hands-on activity protocols. Next, we provide a detailed instructional protocol that utilizes one of these validated soluble sugar assays as part of a ∼90 min hands-on bioenergy focused activity (called ‘Grass-to-Gas!’) conducted at Rutgers University with pre-university high school students. ‘Grass-to-Gas!’ activity involves students running biochemical assays that helps them understand the various facets of cellulosic biomass hydrolysis by commercial cellulase enzymes and monitoring the total glucose product released using our validated sugar assays to finally estimate the fractional conversion of cellulose-to-glucose. Lastly, we further demonstrate how such carbohydrate-based analytical methods can be used by instructors to help university students explore and understand various chemistry, biochemistry, and chemical engineering concepts relevant to other advanced operations involved in lignocellulose biorefining. These activity protocols would greatly aid educators teaching interdisciplinary science and engineering concepts to students in the backdrop of lignocellulose biorefining.
