## Supplementary material for "Comparison of analytical methods for rapid & reliable quantification of plant-based carbohydrates for the quintessential bioenergy educator": SI-X Activity Excel

### Sheet: Sheet1
			Samples	Substrate	Enzyme Loading	Enzyme solution
Each group has 2 students		Group 1	C1	50mg	5mg/g	A
In each group, 1 student's tube put at 50C, 1 at 25C		Group 2	C1	50mg	5mg/g	A
		Group 3	C1	50mg	50mg/g	C
Enzyme solution:(4 colors of tape would stick to each solution)		Group 4	C1	50mg	50mg/g	C
A. 0.025mg/ml (Pink tape)		Group 5	C1	250mg	5mg/g	B
B. 0.1mg/ml (Red tape)		Group 6	C1	250mg	5mg/g	B
C. 0.25mg/ml (Orange tape)		Group 7	C1	250mg	50mg/g	D
D. 1mg/ml (Blue tape)		Group 8	C1	250mg	50mg/g	D
Tubes with pretreated cellulose (or C3) samples are labeled 'C3' on the cap		Group 9	Pretreated C3	50mg	5mg/g	A
Each tube is labeled with either '50' or '250' to indicate the amount of cellulose in mg		Group 10	Pretreated C3	50mg	5mg/g	A
		Group 11	Pretreated C3	50mg	50mg/g	C
Tubes that would be put at 25C are labeled with green tape		Group 12	Pretreated C3	50mg	50mg/g	C
Tubes that would be put at 50C are labeled with yellow tape		Group 13	Pretreated C3	250mg	5mg/g	B
		Group 14	Pretreated C3	250mg	5mg/g	B
Group 1&2 are under the exact same condition (They can be viewed as duplicates)		Group 15	Pretreated C3	250mg	50mg/g	D
Same for group 3&4, 5&6, 7&8, 9&10, 11&12, 13&14, 15&16		Group 16	Pretreated C3	250mg	50mg/g	D
							25C	50C
							A	A
							B	B
							C	C
							D	D
						Tubes labeled '50' or '250' (C1)
						Tubes labeled 'C3 50' or 'C3 250' (C3)
